# A high-quality reference genome for the common creek chub, *Semotilus atromaculatus*

**DOI:** 10.1101/2023.07.14.549000

**Authors:** Amanda V. Meuser, Amy R. Pitura, Elizabeth G. Mandeville

**Author notes:** Corresponding author*: Amy Pitura, University of Guelph, 50 Stone Road East, Guelph, Ontario N1G 2W1, Canada, 1-519-824-4120 ext. 52843. Co-first authors (Amanda V. Meuser, Amy R. Pitura).

## Abstract

Creek chub (*Semotilus atromaculatus*) are a leuciscid minnow species commonly found in anthropogenically disturbed environments, making them an excellent model organism to study human impacts on aquatic systems. Genomic resources for creek chub and other leuciscid species are currently limited. However, advancements in DNA sequencing now allow us to create genomic resources at a historically low cost. Here, we present a high quality 239 contig reference genome for the common creek chub, created with PacBio HiFi sequencing. We compared the assembly quality of two pipelines: Pacific Biosciences’ Improved Phase Assembly (IPA; 873 contigs) and Hifiasm (239 contigs). Quality and completeness of this genome is comparable to the zebrafish (Danioninae) and fathead minnow (Leuciscidae) genomes. The creek chub genome is highly syntenic to the zebrafish and fathead minnow genomes, and while our assembly does not resolve into the expected 25 chromosomes, synteny with zebrafish suggests that each creek chub chromosome is likely represented by 1-4 large contigs in our assembly. This reference genome is a valuable resource that will enhance genomic biodiversity studies of creek chub and other non-model leuciscid species common to disturbed environments.
