## Supplemental Table 1 for "A high-quality reference genome for the common creek chub, *Semotilus atromaculatus*"

Code	Number	Length_bp
ptg000001l	contig_1	36609106
ptg000002l	contig_2	23242766
ptg000003l	contig_3	17393631
ptg000004l	contig_4	20130130
ptg000005l	contig_5	26796638
ptg000006l	contig_6	3522714
ptg000007l	contig_7	31830810
ptg000008l	contig_8	2902244
ptg000009l	contig_9	58351558
ptg000010l	contig_10	33067611
ptg000011l	contig_11	1167716
ptg000012l	contig_12	21603678
ptg000013l	contig_13	29657009
ptg000014l	contig_14	19348608
ptg000015l	contig_15	41018474
ptg000016l	contig_16	12836153
ptg000017l	contig_17	1575617
ptg000018l	contig_18	6647787
ptg000019l	contig_19	17695971
ptg000020l	contig_20	26489407
ptg000021l	contig_21	5507294
ptg000022l	contig_22	42988261
ptg000023l	contig_23	23648043
ptg000024l	contig_24	1006715
ptg000025l	contig_25	38573647
ptg000026l	contig_26	32731298
ptg000027l	contig_27	18372906
ptg000028l	contig_28	31119550
ptg000029l	contig_29	296389
ptg000030l	contig_30	11322352
ptg000031l	contig_31	5418984
ptg000032l	contig_32	6569117
ptg000033l	contig_33	285498
ptg000034l	contig_34	2830400
ptg000035l	contig_35	31636868
ptg000036l	contig_36	12939922
ptg000037l	contig_37	10151223
ptg000038l	contig_38	24968036
ptg000039l	contig_39	1457199
ptg000040l	contig_40	30397630
ptg000041l	contig_41	12783642
ptg000042l	contig_42	38128084
ptg000043l	contig_43	792721
ptg000044l	contig_44	44153832
ptg000045l	contig_45	4541171
ptg000046l	contig_46	8102247
ptg000047l	contig_47	7159631
ptg000048l	contig_48	572099
ptg000049l	contig_49	12851160
ptg000050l	contig_50	21330301
ptg000051l	contig_51	66378
ptg000052l	contig_52	37455453
ptg000053l	contig_53	5710525
ptg000054l	contig_54	622243
ptg000055l	contig_55	44384561
ptg000056l	contig_56	927444
ptg000057l	contig_57	5763205
ptg000058l	contig_58	929822
ptg000059l	contig_59	213953
ptg000060l	contig_60	1529309
ptg000061l	contig_61	233579
ptg000062l	contig_62	6446694
ptg000063l	contig_63	673259
ptg000064l	contig_64	1429040
ptg000065l	contig_65	1037048
ptg000066l	contig_66	1916964
ptg000067l	contig_67	435322
ptg000068l	contig_68	2434864
ptg000069l	contig_69	173890
ptg000070l	contig_70	33805
ptg000071l	contig_71	1842021
ptg000072l	contig_72	790367
ptg000073l	contig_73	1779984
ptg000074l	contig_74	2597998
ptg000075l	contig_75	1425347
ptg000076l	contig_76	43344
ptg000077l	contig_77	822005
ptg000078l	contig_78	3680001
ptg000079l	contig_79	65336
ptg000080l	contig_80	675115
ptg000081l	contig_81	326849
ptg000082l	contig_82	4456890
ptg000083l	contig_83	143098
ptg000084l	contig_84	652014
ptg000085l	contig_85	30568897
ptg000086l	contig_86	348229
ptg000087l	contig_87	1758398
ptg000088l	contig_88	1041709
ptg000089l	contig_89	1269449
ptg000090l	contig_90	155254
ptg000091l	contig_91	251850
ptg000092l	contig_92	129062
ptg000093l	contig_93	46623
ptg000094l	contig_94	821498
ptg000095l	contig_95	349103
ptg000096l	contig_96	228708
ptg000097l	contig_97	33618
ptg000098l	contig_98	427599
ptg000099l	contig_99	1146672
ptg000100l	contig_100	146732
ptg000101l	contig_101	101264
ptg000102l	contig_102	694080
ptg000103l	contig_103	590367
ptg000104l	contig_104	951514
ptg000105l	contig_105	52035
ptg000106l	contig_106	36394
ptg000107l	contig_107	37095
ptg000108l	contig_108	625645
ptg000109l	contig_109	281259
ptg000110l	contig_110	572474
ptg000111l	contig_111	270158
ptg000112l	contig_112	120396
ptg000113l	contig_113	485494
ptg000114l	contig_114	53838
ptg000115l	contig_115	20730
ptg000116l	contig_116	27714
ptg000117l	contig_117	18029
ptg000118l	contig_118	39181
ptg000119l	contig_119	64046
ptg000120l	contig_120	941281
ptg000121l	contig_121	47226
ptg000122l	contig_122	148751
ptg000123c	contig_123	60005
ptg000124l	contig_124	37909
ptg000125l	contig_125	409513
ptg000126c	contig_126	39872
ptg000127l	contig_127	53810
ptg000128l	contig_128	165975
ptg000129l	contig_129	39316
ptg000130l	contig_130	119920
ptg000131l	contig_131	706338
ptg000132l	contig_132	100801
ptg000133l	contig_133	185301
ptg000134l	contig_134	30953
ptg000135l	contig_135	50153
ptg000136l	contig_136	40669
ptg000137l	contig_137	48411
ptg000138l	contig_138	74489
ptg000139l	contig_139	106373
ptg000140l	contig_140	237719
ptg000141l	contig_141	252456
ptg000142l	contig_142	131174
ptg000143l	contig_143	146027
ptg000144l	contig_144	36391
ptg000145l	contig_145	219483
ptg000146l	contig_146	221369
ptg000147l	contig_147	33169
ptg000148l	contig_148	37367
ptg000149l	contig_149	50414
ptg000150l	contig_150	300514
ptg000151l	contig_151	63787
ptg000152l	contig_152	28677
ptg000153l	contig_153	27756
ptg000154c	contig_154	27513
ptg000155l	contig_155	107775
ptg000156l	contig_156	35882
ptg000157l	contig_157	115880
ptg000158l	contig_158	42355
ptg000159l	contig_159	58829
ptg000160l	contig_160	59432
ptg000161l	contig_161	190706
ptg000162l	contig_162	39985
ptg000163l	contig_163	43411
ptg000164l	contig_164	30145
ptg000165l	contig_165	33363
ptg000166l	contig_166	55406
ptg000167l	contig_167	77101
ptg000168l	contig_168	50088
ptg000169l	contig_169	27397
ptg000170l	contig_170	50358
ptg000171l	contig_171	46948
ptg000172l	contig_172	106336
ptg000173c	contig_173	28404
ptg000174l	contig_174	39985
ptg000175l	contig_175	44333
ptg000176l	contig_176	38617
ptg000177l	contig_177	60310
ptg000178l	contig_178	21547
ptg000179l	contig_179	19175
ptg000180l	contig_180	40718
ptg000181l	contig_181	89820
ptg000182c	contig_182	28113
ptg000183l	contig_183	30892
ptg000184l	contig_184	16146
ptg000185l	contig_185	132891
ptg000186l	contig_186	28800
ptg000187l	contig_187	44985
ptg000188l	contig_188	32647
ptg000189l	contig_189	30865
ptg000190l	contig_190	17892
ptg000191l	contig_191	37734
ptg000192l	contig_192	96102
ptg000193l	contig_193	114579
ptg000194l	contig_194	75484
ptg000195l	contig_195	30587
ptg000196l	contig_196	66229
ptg000197l	contig_197	42655
ptg000198l	contig_198	23096
ptg000199l	contig_199	35430
ptg000200l	contig_200	35603
ptg000201l	contig_201	49793
ptg000202l	contig_202	100642
ptg000203l	contig_203	30830
ptg000204l	contig_204	37953
ptg000205l	contig_205	45363
ptg000206l	contig_206	27998
ptg000207l	contig_207	34997
ptg000208l	contig_208	70842
ptg000209l	contig_209	54056
ptg000210l	contig_210	214370
ptg000211l	contig_211	26992
ptg000212l	contig_212	31017
ptg000213l	contig_213	51046
ptg000214l	contig_214	38016
ptg000215l	contig_215	26233
ptg000216l	contig_216	38558
ptg000217l	contig_217	37347
ptg000218l	contig_218	23326
ptg000219l	contig_219	20638
ptg000220l	contig_220	32929
ptg000221l	contig_221	27932
ptg000222l	contig_222	37427
ptg000223l	contig_223	43536
ptg000224l	contig_224	30095
ptg000225l	contig_225	18686
ptg000226l	contig_226	38138
ptg000227l	contig_227	30664
ptg000228l	contig_228	36213
ptg000229l	contig_229	50015
ptg000230l	contig_230	20923
ptg000231l	contig_231	29559
ptg000232l	contig_232	21700
ptg000233l	contig_233	35348
ptg000234l	contig_234	32969
ptg000235l	contig_235	17960
ptg000236l	contig_236	72964
ptg000237l	contig_237	35961
ptg000238l	contig_238	24860
ptg000239l	contig_239	22141
