## Supplemental Table 2 for "A high-quality reference genome for the common creek chub, *Semotilus atromaculatus*"

Code	Number	Length_bp
NW_024121099.1	scaffold_1	59790976
NW_024121210.1	scaffold_2	43582515
NW_024121321.1	scaffold_3	36602680
NW_024121432.1	scaffold_4	34042815
NW_024121654.1	scaffold_6	25977675
NW_024121876.1	scaffold_8	25899210
NW_024121987.1	scaffold_9	25584074
NW_024121100.1	scaffold_10	23313627
NW_024121543.1	scaffold_5	23259861
NW_024121111.1	scaffold_11	22884892
NW_024121765.1	scaffold_7	22036626
NW_024121122.1	scaffold_12	21369435
NW_024121144.1	scaffold_14	20617262
NW_024121133.1	scaffold_13	19560406
NW_024121155.1	scaffold_15	18399212
NW_024121177.1	scaffold_17	17968275
NW_024121166.1	scaffold_16	16921090
NW_024121188.1	scaffold_18	16609705
NW_024121211.1	scaffold_20	15693646
NW_024121233.1	scaffold_22	14308231
NW_024121244.1	scaffold_23	13718327
NW_024121266.1	scaffold_25	12863486
NW_024121255.1	scaffold_24	11952773
NW_024121277.1	scaffold_26	11911085
NW_024121299.1	scaffold_28	10505747
NW_024121199.1	scaffold_19	10023749
NW_024121222.1	scaffold_21	9955497
NW_024121288.1	scaffold_27	9717021
NW_024121310.1	scaffold_29	9662631
NW_024121333.1	scaffold_31	9387696
NW_024121355.1	scaffold_33	9286350
NW_024121322.1	scaffold_30	8921713
NW_024121366.1	scaffold_34	8880029
NW_024121388.1	scaffold_36	8315092
NW_024121421.1	scaffold_39	7594749
NW_024121455.1	scaffold_42	7409043
NW_024121466.1	scaffold_43	7310237
NW_024121488.1	scaffold_45	7135141
NW_024121499.1	scaffold_46	7024218
NW_024121433.1	scaffold_40	6975278
NW_024121444.1	scaffold_41	6869731
NW_024121399.1	scaffold_37	6714697
NW_024121521.1	scaffold_48	6607547
NW_024121555.1	scaffold_51	6322127
NW_024121577.1	scaffold_53	6127882
NW_024121477.1	scaffold_44	6126449
NW_024121377.1	scaffold_35	6093712
NW_024121410.1	scaffold_38	5690810
NW_024121621.1	scaffold_57	5504546
NW_024121532.1	scaffold_49	5447839
NW_024121655.1	scaffold_60	5303447
NW_024121610.1	scaffold_56	5193186
NW_024121599.1	scaffold_55	5071440
NW_024121688.1	scaffold_63	4999965
NW_024121699.1	scaffold_64	4967101
NW_024121643.1	scaffold_59	4931597
NW_024121732.1	scaffold_67	4726761
NW_024121588.1	scaffold_54	4578772
NW_024121754.1	scaffold_69	4558916
NW_024121766.1	scaffold_70	4453868
NW_024121566.1	scaffold_52	4425229
NW_024121788.1	scaffold_72	4397287
NW_024121710.1	scaffold_65	4333064
NW_024121810.1	scaffold_74	4280308
NW_024121821.1	scaffold_75	4188497
NW_024121677.1	scaffold_62	4181208
NW_024121832.1	scaffold_76	3673679
NW_024121344.1	scaffold_32	3648613
NW_024121865.1	scaffold_79	3628794
NW_024121877.1	scaffold_80	3451925
NW_024121888.1	scaffold_81	3428346
NW_024121899.1	scaffold_82	3402392
NW_024121910.1	scaffold_83	3324548
NW_024121843.1	scaffold_77	3295855
NW_024121799.1	scaffold_73	3208566
NW_024121721.1	scaffold_66	3149979
NW_024121666.1	scaffold_61	3145093
NW_024121777.1	scaffold_71	2954014
NW_024121932.1	scaffold_85	2934018
NW_024121954.1	scaffold_87	2886542
NW_024121921.1	scaffold_84	2850012
NW_024121965.1	scaffold_88	2828686
NW_024121976.1	scaffold_89	2762367
NW_024121988.1	scaffold_90	2731977
NW_024121999.1	scaffold_91	2696466
NW_024122001.1	scaffold_92	2620892
NW_024122002.1	scaffold_93	2577692
NW_024122003.1	scaffold_94	2523063
NW_024121510.1	scaffold_47	2511426
NW_024122004.1	scaffold_95	2502854
NW_024122005.1	scaffold_96	2255562
NW_024121743.1	scaffold_68	2234973
NW_024121544.1	scaffold_50	2060289
NW_024122008.1	scaffold_99	2046839
NW_024121101.1	scaffold_100	1975236
NW_024121102.1	scaffold_101	1878208
NW_024121103.1	scaffold_102	1876335
NW_024121104.1	scaffold_103	1874880
NW_024121105.1	scaffold_104	1855898
NW_024121106.1	scaffold_105	1852954
NW_024121107.1	scaffold_106	1764733
NW_024121108.1	scaffold_107	1745140
NW_024121109.1	scaffold_108	1682312
NW_024121110.1	scaffold_109	1681556
NW_024121112.1	scaffold_110	1636549
NW_024121943.1	scaffold_86	1616677
NW_024121113.1	scaffold_111	1616125
NW_024121854.1	scaffold_78	1602273
NW_024121114.1	scaffold_112	1600055
NW_024121116.1	scaffold_114	1571652
NW_024121117.1	scaffold_115	1542783
NW_024121118.1	scaffold_116	1495597
NW_024121119.1	scaffold_117	1464302
NW_024121120.1	scaffold_118	1461437
NW_024121121.1	scaffold_119	1461219
NW_024121123.1	scaffold_120	1459195
NW_024121125.1	scaffold_122	1444075
NW_024121126.1	scaffold_123	1411511
NW_024121127.1	scaffold_124	1398355
NW_024121129.1	scaffold_126	1341933
NW_024121130.1	scaffold_127	1327656
NW_024121132.1	scaffold_129	1277133
NW_024121134.1	scaffold_130	1270692
NW_024121131.1	scaffold_128	1242420
NW_024121135.1	scaffold_131	1232159
NW_024121136.1	scaffold_132	1205132
NW_024121128.1	scaffold_125	1202078
NW_024121137.1	scaffold_133	1198116
NW_024121140.1	scaffold_136	1103131
NW_024121141.1	scaffold_137	1096428
NW_024121142.1	scaffold_138	1095211
NW_024121145.1	scaffold_140	1057070
NW_024121138.1	scaffold_134	1040568
NW_024121146.1	scaffold_141	988829
NW_024121147.1	scaffold_142	981212
NW_024121115.1	scaffold_113	960821
NW_024121148.1	scaffold_143	952623
NW_024121149.1	scaffold_144	945014
NW_024121632.1	scaffold_58	936096
NW_024121150.1	scaffold_145	920953
NW_024121151.1	scaffold_146	920213
NW_024121152.1	scaffold_147	918963
NW_024121153.1	scaffold_148	913793
NW_024121154.1	scaffold_149	913631
NW_024122006.1	scaffold_97	909102
NW_024121156.1	scaffold_150	888503
NW_024121157.1	scaffold_151	882733
NW_024121158.1	scaffold_152	878319
NW_024121159.1	scaffold_153	873617
NW_024121160.1	scaffold_154	854650
NW_024121161.1	scaffold_155	839382
NW_024121163.1	scaffold_157	832163
NW_024121164.1	scaffold_158	829924
NW_024121165.1	scaffold_159	808076
NW_024121167.1	scaffold_160	806350
NW_024121124.1	scaffold_121	791060
NW_024121168.1	scaffold_161	781555
NW_024121169.1	scaffold_162	781466
NW_024121170.1	scaffold_163	776811
NW_024121171.1	scaffold_164	775276
NW_024121172.1	scaffold_165	768709
NW_024121173.1	scaffold_166	765187
NW_024121174.1	scaffold_167	751950
NW_024121175.1	scaffold_168	749997
NW_024121178.1	scaffold_170	739964
NW_024121179.1	scaffold_171	728267
NW_024121176.1	scaffold_169	713239
NW_024121180.1	scaffold_172	706747
NW_024121181.1	scaffold_173	690747
NW_024121183.1	scaffold_175	689090
NW_024121182.1	scaffold_174	688990
NW_024121184.1	scaffold_176	672158
NW_024121185.1	scaffold_177	664408
NW_024121186.1	scaffold_178	659126
NW_024121162.1	scaffold_156	657914
NW_024121187.1	scaffold_179	652807
NW_024121189.1	scaffold_180	623109
NW_024121190.1	scaffold_181	617370
NW_024121191.1	scaffold_182	598049
NW_024121192.1	scaffold_183	590304
NW_024121193.1	scaffold_184	585763
NW_024121194.1	scaffold_185	552293
NW_024121195.1	scaffold_186	546798
NW_024121196.1	scaffold_187	545934
NW_024122007.1	scaffold_98	544931
NW_024121197.1	scaffold_188	543899
NW_024121198.1	scaffold_189	539366
NW_024121200.1	scaffold_190	531347
NW_024121201.1	scaffold_191	523674
NW_024121202.1	scaffold_192	510273
NW_024121204.1	scaffold_194	493793
NW_024121203.1	scaffold_193	493603
NW_024121205.1	scaffold_195	491281
NW_024121206.1	scaffold_196	488891
NW_024121207.1	scaffold_197	485086
NW_024121208.1	scaffold_198	482447
NW_024121209.1	scaffold_199	475113
NW_024121212.1	scaffold_200	459018
NW_024121213.1	scaffold_201	458319
NW_024121214.1	scaffold_202	457696
NW_024121215.1	scaffold_203	454711
NW_024121143.1	scaffold_139	453946
NW_024121216.1	scaffold_204	453737
NW_024121217.1	scaffold_205	446451
NW_024121218.1	scaffold_206	443614
NW_024121219.1	scaffold_207	440076
NW_024121220.1	scaffold_208	434365
NW_024121221.1	scaffold_209	434334
NW_024121223.1	scaffold_210	431077
NW_024121224.1	scaffold_211	427599
NW_024121225.1	scaffold_212	417588
NW_024121226.1	scaffold_213	409197
NW_024121227.1	scaffold_214	407531
NW_024121228.1	scaffold_215	395719
NW_024121229.1	scaffold_216	395515
NW_024121230.1	scaffold_217	393109
NW_024121231.1	scaffold_218	390001
NW_024121232.1	scaffold_219	388815
NW_024121234.1	scaffold_220	386760
NW_024121235.1	scaffold_221	384966
NW_024121236.1	scaffold_222	383351
NW_024121237.1	scaffold_223	381673
NW_024121238.1	scaffold_224	381475
NW_024121239.1	scaffold_225	379468
NW_024121240.1	scaffold_226	375085
NW_024121241.1	scaffold_227	370513
NW_024121242.1	scaffold_228	369343
NW_024121243.1	scaffold_229	367995
NW_024121246.1	scaffold_231	361470
NW_024121245.1	scaffold_230	360245
NW_024121247.1	scaffold_232	358566
NW_024121248.1	scaffold_233	358340
NW_024121249.1	scaffold_234	355955
NW_024121250.1	scaffold_235	344175
NW_024121251.1	scaffold_236	340716
NW_024121252.1	scaffold_237	338526
NW_024121253.1	scaffold_238	330308
NW_024121254.1	scaffold_239	327016
NW_024121256.1	scaffold_240	321869
NW_024121257.1	scaffold_241	321053
NW_024121258.1	scaffold_242	320886
NW_024121259.1	scaffold_243	320854
NW_024121260.1	scaffold_244	318956
NW_024121261.1	scaffold_245	316956
NW_024121262.1	scaffold_246	307873
NW_024121263.1	scaffold_247	302536
NW_024121264.1	scaffold_248	302325
NW_024121265.1	scaffold_249	298868
NW_024121268.1	scaffold_251	291503
NW_024121267.1	scaffold_250	291276
NW_024121269.1	scaffold_252	290478
NW_024121270.1	scaffold_253	286689
NW_024121271.1	scaffold_254	286106
NW_024121272.1	scaffold_255	274843
NW_024121273.1	scaffold_256	271755
NW_024121274.1	scaffold_257	270276
NW_024121275.1	scaffold_258	267139
NW_024121276.1	scaffold_259	266577
NW_024121278.1	scaffold_260	249479
NW_024121279.1	scaffold_261	246702
NW_024121280.1	scaffold_262	246665
NW_024121281.1	scaffold_263	244055
NW_024121282.1	scaffold_264	243971
NW_024121283.1	scaffold_265	237635
NW_024121284.1	scaffold_266	236280
NW_024121285.1	scaffold_267	227102
NW_024121286.1	scaffold_268	223892
NW_024121287.1	scaffold_269	223704
NW_024121289.1	scaffold_270	222016
NW_024121290.1	scaffold_271	217305
NW_024121291.1	scaffold_272	216024
NW_024121292.1	scaffold_273	211666
NW_024121293.1	scaffold_274	210915
NW_024121294.1	scaffold_275	210769
NW_024121296.1	scaffold_277	206715
NW_024121295.1	scaffold_276	206231
NW_024121297.1	scaffold_278	204662
NW_024121298.1	scaffold_279	203442
NW_024121301.1	scaffold_281	202608
NW_024121300.1	scaffold_280	202522
NW_024121302.1	scaffold_282	199479
NW_024121303.1	scaffold_283	195526
NW_024121304.1	scaffold_284	194906
NW_024121305.1	scaffold_285	193580
NW_024121306.1	scaffold_286	192407
NW_024121308.1	scaffold_288	189927
NW_024121307.1	scaffold_287	189626
NW_024121311.1	scaffold_290	187341
NW_024121309.1	scaffold_289	187111
NW_024121312.1	scaffold_291	178965
NW_024121313.1	scaffold_292	174674
NW_024121314.1	scaffold_293	173760
NW_024121315.1	scaffold_294	169169
NW_024121316.1	scaffold_295	169078
NW_024121317.1	scaffold_296	169060
NW_024121318.1	scaffold_297	166068
NW_024121320.1	scaffold_299	165431
NW_024121319.1	scaffold_298	165040
NW_024121324.1	scaffold_301	159251
NW_024121323.1	scaffold_300	158577
NW_024121325.1	scaffold_302	158338
NW_024121326.1	scaffold_303	156901
NW_024121327.1	scaffold_304	155717
NW_024121328.1	scaffold_305	154601
NW_024121329.1	scaffold_306	150201
NW_024121331.1	scaffold_308	146891
NW_024121332.1	scaffold_309	146534
NW_024121330.1	scaffold_307	146518
NW_024121336.1	scaffold_312	145517
NW_024121334.1	scaffold_310	145044
NW_024121335.1	scaffold_311	143590
NW_024121337.1	scaffold_313	140794
NW_024121339.1	scaffold_315	138782
NW_024121338.1	scaffold_314	137475
NW_024121340.1	scaffold_316	134670
NW_024121343.1	scaffold_319	134495
NW_024121342.1	scaffold_318	134406
NW_024121341.1	scaffold_317	133667
NW_024121345.1	scaffold_320	130358
NW_024121346.1	scaffold_321	128778
NW_024121347.1	scaffold_322	128582
NW_024121348.1	scaffold_323	127868
NW_024121349.1	scaffold_324	127547
NW_024121350.1	scaffold_325	127030
NW_024121351.1	scaffold_326	126127
NW_024121352.1	scaffold_327	125869
NW_024121354.1	scaffold_329	125719
NW_024121353.1	scaffold_328	125517
NW_024121357.1	scaffold_331	125221
NW_024121356.1	scaffold_330	124745
NW_024121358.1	scaffold_332	123957
NW_024121359.1	scaffold_333	121270
NW_024121360.1	scaffold_334	116971
NW_024121361.1	scaffold_335	116914
NW_024121363.1	scaffold_337	116416
NW_024121362.1	scaffold_336	116138
NW_024121364.1	scaffold_338	115040
NW_024121365.1	scaffold_339	111860
NW_024121367.1	scaffold_340	110134
NW_024121368.1	scaffold_341	109234
NW_024121369.1	scaffold_342	108811
NW_024121370.1	scaffold_343	108751
NW_024121371.1	scaffold_344	108334
NW_024121372.1	scaffold_345	108150
NW_024121373.1	scaffold_346	107746
NW_024121376.1	scaffold_349	105391
NW_024121374.1	scaffold_347	105190
NW_024121375.1	scaffold_348	105030
NW_024121139.1	scaffold_135	102419
NW_024121378.1	scaffold_350	102122
NW_024121379.1	scaffold_351	102009
NW_024121381.1	scaffold_353	101799
NW_024121380.1	scaffold_352	101561
NW_024121382.1	scaffold_354	100566
NW_024121385.1	scaffold_357	99569
NW_024121383.1	scaffold_355	99539
NW_024121384.1	scaffold_356	99414
NW_024121386.1	scaffold_358	97661
NW_024121387.1	scaffold_359	97598
NW_024121389.1	scaffold_360	97125
NW_024121390.1	scaffold_361	96232
NW_024121391.1	scaffold_362	95655
NW_024121393.1	scaffold_364	94897
NW_024121395.1	scaffold_366	94801
NW_024121392.1	scaffold_363	94732
NW_024121394.1	scaffold_365	93988
NW_024121396.1	scaffold_367	93384
NW_024121397.1	scaffold_368	93164
NW_024121398.1	scaffold_369	92144
NW_024121400.1	scaffold_370	89967
NW_024121401.1	scaffold_371	89741
NW_024121402.1	scaffold_372	89467
NW_024121403.1	scaffold_373	89395
NW_024121404.1	scaffold_374	88226
NW_024121405.1	scaffold_375	87823
NW_024121407.1	scaffold_377	87706
NW_024121406.1	scaffold_376	87602
NW_024121408.1	scaffold_378	85218
NW_024121409.1	scaffold_379	84110
NW_024121411.1	scaffold_380	83397
NW_024121412.1	scaffold_381	83360
NW_024121413.1	scaffold_382	82591
NW_024121415.1	scaffold_384	82438
NW_024121414.1	scaffold_383	81826
NW_024121416.1	scaffold_385	80600
NW_024121417.1	scaffold_386	80589
NW_024121418.1	scaffold_387	79716
NW_024121419.1	scaffold_388	79452
NW_024121420.1	scaffold_389	79268
NW_024121422.1	scaffold_390	78376
NW_024121424.1	scaffold_392	76894
NW_024121423.1	scaffold_391	76758
NW_024121425.1	scaffold_393	75841
NW_024121426.1	scaffold_394	72768
NW_024121427.1	scaffold_395	72754
NW_024121428.1	scaffold_396	72170
NW_024121429.1	scaffold_397	72139
NW_024121430.1	scaffold_398	71401
NW_024121431.1	scaffold_399	70927
NW_024121434.1	scaffold_400	70692
NW_024121435.1	scaffold_401	70222
NW_024121436.1	scaffold_402	69033
NW_024121437.1	scaffold_403	68749
NW_024121438.1	scaffold_404	68619
NW_024121439.1	scaffold_405	67374
NW_024121440.1	scaffold_406	67259
NW_024121441.1	scaffold_407	66359
NW_024121442.1	scaffold_408	65481
NW_024121443.1	scaffold_409	65151
NW_024121445.1	scaffold_410	64673
NW_024121446.1	scaffold_411	64651
NW_024121447.1	scaffold_412	64574
NW_024121448.1	scaffold_413	64189
NW_024121449.1	scaffold_414	63435
NW_024121451.1	scaffold_416	63311
NW_024121450.1	scaffold_415	62775
NW_024121452.1	scaffold_417	61930
NW_024121453.1	scaffold_418	61276
NW_024121459.1	scaffold_423	61048
NW_024121454.1	scaffold_419	60790
NW_024121456.1	scaffold_420	60744
NW_024121460.1	scaffold_424	60506
NW_024121457.1	scaffold_421	60308
NW_024121458.1	scaffold_422	60096
NW_024121461.1	scaffold_425	59764
NW_024121464.1	scaffold_428	59034
NW_024121462.1	scaffold_426	58326
NW_024121463.1	scaffold_427	58150
NW_024121465.1	scaffold_429	57619
NW_024121467.1	scaffold_430	55417
NW_024121469.1	scaffold_432	55188
NW_024121468.1	scaffold_431	54467
NW_024121470.1	scaffold_433	53825
NW_024121471.1	scaffold_434	53292
NW_024121472.1	scaffold_435	53230
NW_024121475.1	scaffold_438	53066
NW_024121473.1	scaffold_436	52787
NW_024121474.1	scaffold_437	52634
NW_024121476.1	scaffold_439	52214
NW_024121478.1	scaffold_440	51997
NW_024121479.1	scaffold_441	51906
NW_024121482.1	scaffold_444	51867
NW_024121480.1	scaffold_442	51817
NW_024121481.1	scaffold_443	51052
NW_024121483.1	scaffold_445	50216
NW_024121484.1	scaffold_446	50145
NW_024121486.1	scaffold_448	49302
NW_024121485.1	scaffold_447	48874
NW_024121490.1	scaffold_451	48760
NW_024121489.1	scaffold_450	48519
NW_024121491.1	scaffold_452	48470
NW_024121487.1	scaffold_449	48206
NW_024121492.1	scaffold_453	47828
NW_024121494.1	scaffold_455	47600
NW_024121495.1	scaffold_456	47573
NW_024121493.1	scaffold_454	47256
NW_024121498.1	scaffold_459	46008
NW_024121496.1	scaffold_457	45627
NW_024121497.1	scaffold_458	45597
NW_024121500.1	scaffold_460	45297
NW_024121502.1	scaffold_462	45124
NW_024121501.1	scaffold_461	44731
NW_024121505.1	scaffold_465	44627
NW_024121503.1	scaffold_463	43702
NW_024121504.1	scaffold_464	43702
NW_024121506.1	scaffold_466	43151
NW_024121507.1	scaffold_467	43147
NW_024121508.1	scaffold_468	42932
NW_024121511.1	scaffold_470	42810
NW_024121509.1	scaffold_469	42432
NW_024121512.1	scaffold_471	41051
NW_024121516.1	scaffold_475	40728
NW_024121513.1	scaffold_472	40722
NW_024121514.1	scaffold_473	40667
NW_024121515.1	scaffold_474	39947
NW_024121517.1	scaffold_476	39718
NW_024121518.1	scaffold_477	39659
NW_024121519.1	scaffold_478	39364
NW_024121520.1	scaffold_479	39015
NW_024121522.1	scaffold_480	38946
NW_024121523.1	scaffold_481	38813
NW_024121524.1	scaffold_482	38799
NW_024121525.1	scaffold_483	38735
NW_024121526.1	scaffold_484	37807
NW_024121527.1	scaffold_485	37789
NW_024121528.1	scaffold_486	37781
NW_024121529.1	scaffold_487	37634
NW_024121530.1	scaffold_488	37129
NW_024121531.1	scaffold_489	36958
NW_024121533.1	scaffold_490	36835
NW_024121536.1	scaffold_493	36736
NW_024121534.1	scaffold_491	36616
NW_024121538.1	scaffold_495	36587
NW_024121535.1	scaffold_492	36253
NW_024121537.1	scaffold_494	36003
NW_024121539.1	scaffold_496	34683
NW_024121540.1	scaffold_497	34649
NW_024121541.1	scaffold_498	34593
NW_024121542.1	scaffold_499	34553
NW_024121545.1	scaffold_500	34392
NW_024121546.1	scaffold_501	34336
NW_024121547.1	scaffold_502	34278
NW_024121548.1	scaffold_503	34270
NW_024121551.1	scaffold_506	33964
NW_024121549.1	scaffold_504	33809
NW_024121550.1	scaffold_505	33609
NW_024121552.1	scaffold_507	33306
NW_024121553.1	scaffold_508	32846
NW_024121554.1	scaffold_509	32804
NW_024121556.1	scaffold_510	32797
NW_024121557.1	scaffold_511	32685
NW_024121558.1	scaffold_512	32600
NW_024121559.1	scaffold_513	32562
NW_024121563.1	scaffold_517	32211
NW_024121564.1	scaffold_518	32140
NW_024121560.1	scaffold_514	32040
NW_024121565.1	scaffold_519	31979
NW_024121561.1	scaffold_515	31962
NW_024121562.1	scaffold_516	31946
NW_024121567.1	scaffold_520	31220
NW_024121568.1	scaffold_521	31052
NW_024121569.1	scaffold_522	30966
NW_024121570.1	scaffold_523	30736
NW_024121571.1	scaffold_524	30656
NW_024121572.1	scaffold_525	30385
NW_024121575.1	scaffold_528	30277
NW_024121573.1	scaffold_526	30222
NW_024121574.1	scaffold_527	30039
NW_024121576.1	scaffold_529	29728
NW_024121578.1	scaffold_530	29601
NW_024121579.1	scaffold_531	29319
NW_024121584.1	scaffold_536	29152
NW_024121585.1	scaffold_537	29116
NW_024121580.1	scaffold_532	29004
NW_024121581.1	scaffold_533	28987
NW_024121582.1	scaffold_534	28832
NW_024121583.1	scaffold_535	28819
NW_024121589.1	scaffold_540	28531
NW_024121591.1	scaffold_542	28407
NW_024121586.1	scaffold_538	28197
NW_024121587.1	scaffold_539	28055
NW_024121590.1	scaffold_541	28010
NW_024121592.1	scaffold_543	27839
NW_024121593.1	scaffold_544	27685
NW_024121598.1	scaffold_549	27177
NW_024121594.1	scaffold_545	27150
NW_024121602.1	scaffold_552	26860
NW_024121595.1	scaffold_546	26833
NW_024121596.1	scaffold_547	26816
NW_024121597.1	scaffold_548	26763
NW_024121600.1	scaffold_550	26607
NW_024121601.1	scaffold_551	26546
NW_024121603.1	scaffold_553	26274
NW_024121604.1	scaffold_554	26244
NW_024121605.1	scaffold_555	25898
NW_024121606.1	scaffold_556	25731
NW_024121614.1	scaffold_563	25614
NW_024121607.1	scaffold_557	25419
NW_024121608.1	scaffold_558	25329
NW_024121609.1	scaffold_559	25261
NW_024121616.1	scaffold_565	25261
NW_024121611.1	scaffold_560	25188
NW_024121612.1	scaffold_561	25163
NW_024121613.1	scaffold_562	25116
NW_024121615.1	scaffold_564	25049
NW_024121617.1	scaffold_566	24603
NW_024121618.1	scaffold_567	24519
NW_024121619.1	scaffold_568	24497
NW_024121620.1	scaffold_569	24423
NW_024121622.1	scaffold_570	24244
NW_024121628.1	scaffold_576	24008
NW_024121623.1	scaffold_571	23985
NW_024121624.1	scaffold_572	23819
NW_024121625.1	scaffold_573	23808
NW_024121626.1	scaffold_574	23789
NW_024121627.1	scaffold_575	23703
NW_024121629.1	scaffold_577	23427
NW_024121630.1	scaffold_578	23377
NW_024121635.1	scaffold_582	23311
NW_024121631.1	scaffold_579	23040
NW_024121633.1	scaffold_580	23012
NW_024121639.1	scaffold_586	22927
NW_024121640.1	scaffold_587	22847
NW_024121634.1	scaffold_581	22818
NW_024121641.1	scaffold_588	22685
NW_024121636.1	scaffold_583	22659
NW_024121637.1	scaffold_584	22625
NW_024121638.1	scaffold_585	22622
NW_024121642.1	scaffold_589	22143
NW_024121644.1	scaffold_590	22084
NW_024121645.1	scaffold_591	22003
NW_024121646.1	scaffold_592	21860
NW_024121647.1	scaffold_593	21785
NW_024121648.1	scaffold_594	21598
NW_024121656.1	scaffold_600	21526
NW_024121649.1	scaffold_595	21523
NW_024121650.1	scaffold_596	21274
NW_024121651.1	scaffold_597	21235
NW_024121652.1	scaffold_598	21222
NW_024121653.1	scaffold_599	21032
NW_024121657.1	scaffold_601	20859
NW_024121658.1	scaffold_602	20559
NW_024121659.1	scaffold_603	20497
NW_024121660.1	scaffold_604	20451
NW_024121661.1	scaffold_605	20370
NW_024121662.1	scaffold_606	20299
NW_024121663.1	scaffold_607	20297
NW_024121664.1	scaffold_608	20191
NW_024121665.1	scaffold_609	20179
NW_024121667.1	scaffold_610	20091
NW_024121673.1	scaffold_616	20018
NW_024121668.1	scaffold_611	19995
NW_024121669.1	scaffold_612	19795
NW_024121681.1	scaffold_623	19649
NW_024121670.1	scaffold_613	19643
NW_024121671.1	scaffold_614	19618
NW_024121672.1	scaffold_615	19584
NW_024121674.1	scaffold_617	19503
NW_024121675.1	scaffold_618	19495
NW_024121676.1	scaffold_619	19385
NW_024121678.1	scaffold_620	19354
NW_024121679.1	scaffold_621	19338
NW_024121680.1	scaffold_622	19198
NW_024121682.1	scaffold_624	19104
NW_024121683.1	scaffold_625	19089
NW_024121684.1	scaffold_626	19064
NW_024121685.1	scaffold_627	18971
NW_024121686.1	scaffold_628	18918
NW_024121687.1	scaffold_629	18873
NW_024121689.1	scaffold_630	18820
NW_024121690.1	scaffold_631	18752
NW_024121691.1	scaffold_632	18752
NW_024121692.1	scaffold_633	18651
NW_024121693.1	scaffold_634	18576
NW_024121694.1	scaffold_635	18492
NW_024121695.1	scaffold_636	18323
NW_024121696.1	scaffold_637	18286
NW_024121697.1	scaffold_638	18277
NW_024121698.1	scaffold_639	18207
NW_024121700.1	scaffold_640	18184
NW_024121701.1	scaffold_641	18106
NW_024121702.1	scaffold_642	17938
NW_024121703.1	scaffold_643	17674
NW_024121704.1	scaffold_644	17630
NW_024121705.1	scaffold_645	17549
NW_024121706.1	scaffold_646	17406
NW_024121707.1	scaffold_647	17220
NW_024121708.1	scaffold_648	17116
NW_024121709.1	scaffold_649	17056
NW_024121711.1	scaffold_650	16947
NW_024121712.1	scaffold_651	16919
NW_024121713.1	scaffold_652	16892
NW_024121714.1	scaffold_653	16824
NW_024121715.1	scaffold_654	16704
NW_024121716.1	scaffold_655	16617
NW_024121717.1	scaffold_656	16560
NW_024121718.1	scaffold_657	16494
NW_024121719.1	scaffold_658	16431
NW_024121720.1	scaffold_659	16327
NW_024121722.1	scaffold_660	16128
NW_024121723.1	scaffold_661	16083
NW_024121724.1	scaffold_662	16018
NW_024121725.1	scaffold_663	16006
NW_024121726.1	scaffold_664	16005
NW_024121727.1	scaffold_665	15876
NW_024121728.1	scaffold_666	15841
NW_024121729.1	scaffold_667	15789
NW_024121730.1	scaffold_668	15690
NW_024121731.1	scaffold_669	15668
NW_024121733.1	scaffold_670	15652
NW_024121734.1	scaffold_671	15627
NW_024121735.1	scaffold_672	15545
NW_024121736.1	scaffold_673	15371
NW_024121737.1	scaffold_674	15241
NW_024121738.1	scaffold_675	15187
NW_024121739.1	scaffold_676	15142
NW_024121740.1	scaffold_677	15070
NW_024121741.1	scaffold_678	15010
NW_024121742.1	scaffold_679	14989
NW_024121744.1	scaffold_680	14890
NW_024121745.1	scaffold_681	14865
NW_024121746.1	scaffold_682	14699
NW_024121747.1	scaffold_683	14675
NW_024121748.1	scaffold_684	14637
NW_024121749.1	scaffold_685	14616
NW_024121750.1	scaffold_686	14347
NW_024121751.1	scaffold_687	14330
NW_024121752.1	scaffold_688	14207
NW_024121753.1	scaffold_689	14099
NW_024121755.1	scaffold_690	14054
NW_024121756.1	scaffold_691	14043
NW_024121757.1	scaffold_692	14007
NW_024121758.1	scaffold_693	13868
NW_024121759.1	scaffold_694	13761
NW_024121760.1	scaffold_695	13745
NW_024121761.1	scaffold_696	13739
NW_024121762.1	scaffold_697	13667
NW_024121763.1	scaffold_698	13579
NW_024121764.1	scaffold_699	13534
NW_024121767.1	scaffold_700	13515
NW_024121768.1	scaffold_701	13366
NW_024121769.1	scaffold_702	13356
NW_024121770.1	scaffold_703	13270
NW_024121771.1	scaffold_704	13261
NW_024121772.1	scaffold_705	13259
NW_024121773.1	scaffold_706	13256
NW_024121774.1	scaffold_707	13229
NW_024121775.1	scaffold_708	13183
NW_024121776.1	scaffold_709	13140
NW_024121778.1	scaffold_710	13023
NW_024121779.1	scaffold_711	12921
NW_024121780.1	scaffold_712	12905
NW_024121781.1	scaffold_713	12876
NW_024121782.1	scaffold_714	12876
NW_024121783.1	scaffold_715	12872
NW_024121784.1	scaffold_716	12859
NW_024121785.1	scaffold_717	12816
NW_024121786.1	scaffold_718	12766
NW_024121787.1	scaffold_719	12759
NW_024121789.1	scaffold_720	12710
NW_024121790.1	scaffold_721	12577
NW_024121791.1	scaffold_722	12548
NW_024121792.1	scaffold_723	12332
NW_024121793.1	scaffold_724	12208
NW_024121794.1	scaffold_725	12170
NW_024121795.1	scaffold_726	12150
NW_024121796.1	scaffold_727	12135
NW_024121797.1	scaffold_728	12125
NW_024121798.1	scaffold_729	12122
NW_024121800.1	scaffold_730	12098
NW_024121801.1	scaffold_731	11855
NW_024121802.1	scaffold_732	11835
NW_024121803.1	scaffold_733	11815
NW_024121804.1	scaffold_734	11741
NW_024121805.1	scaffold_735	11652
NW_024121806.1	scaffold_736	11632
NW_024121807.1	scaffold_737	11511
NW_024121808.1	scaffold_738	11497
NW_024121809.1	scaffold_739	11494
NW_024121811.1	scaffold_740	11487
NW_024121812.1	scaffold_741	11325
NW_024121813.1	scaffold_742	11271
NW_024121814.1	scaffold_743	11208
NW_024121815.1	scaffold_744	11162
NW_024121816.1	scaffold_745	11124
NW_024121817.1	scaffold_746	11114
NW_024121818.1	scaffold_747	10970
NW_024121819.1	scaffold_748	10920
NW_024121820.1	scaffold_749	10854
NW_024121822.1	scaffold_750	10695
NW_024121823.1	scaffold_751	10689
NW_024121824.1	scaffold_752	10476
NW_024121825.1	scaffold_753	10456
NW_024121826.1	scaffold_754	10347
NW_024121827.1	scaffold_755	10280
NW_024121828.1	scaffold_756	10181
NW_024121829.1	scaffold_757	10036
NW_024121830.1	scaffold_758	9986
NW_024121831.1	scaffold_759	9947
NW_024121833.1	scaffold_760	9930
NW_024121834.1	scaffold_761	9839
NW_024121835.1	scaffold_762	9789
NW_024121836.1	scaffold_763	9720
NW_024121837.1	scaffold_764	9713
NW_024121838.1	scaffold_765	9626
NW_024121839.1	scaffold_766	9604
NW_024121840.1	scaffold_767	9518
NW_024121841.1	scaffold_768	9486
NW_024121842.1	scaffold_769	9447
NW_024121844.1	scaffold_770	9441
NW_024121845.1	scaffold_771	9436
NW_024121846.1	scaffold_772	9366
NW_024121847.1	scaffold_773	9357
NW_024121848.1	scaffold_774	9278
NW_024121849.1	scaffold_775	9274
NW_024121850.1	scaffold_776	9238
NW_024121851.1	scaffold_777	9131
NW_024121852.1	scaffold_778	9097
NW_024121853.1	scaffold_779	9079
NW_024121855.1	scaffold_780	8937
NW_024121856.1	scaffold_781	8885
NW_024121857.1	scaffold_782	8882
NW_024121858.1	scaffold_783	8816
NW_024121859.1	scaffold_784	8809
NW_024121860.1	scaffold_785	8771
NW_024121861.1	scaffold_786	8766
NW_024121862.1	scaffold_787	8602
NW_024121863.1	scaffold_788	8495
NW_024121864.1	scaffold_789	8454
NW_024121866.1	scaffold_790	8443
NW_024121867.1	scaffold_791	8413
NW_024121868.1	scaffold_792	8401
NW_024121869.1	scaffold_793	8327
NW_024121870.1	scaffold_794	8310
NW_024121871.1	scaffold_795	8281
NW_024121872.1	scaffold_796	8241
NW_024121873.1	scaffold_797	8040
NW_024121874.1	scaffold_798	8028
NW_024121875.1	scaffold_799	7960
NW_024121878.1	scaffold_800	7802
NW_024121879.1	scaffold_801	7801
NW_024121880.1	scaffold_802	7639
NW_024121881.1	scaffold_803	7474
NW_024121882.1	scaffold_804	7446
NW_024121883.1	scaffold_805	7401
NW_024121884.1	scaffold_806	7225
NW_024121885.1	scaffold_807	7135
NW_024121886.1	scaffold_808	6845
NW_024121887.1	scaffold_809	6679
NW_024121889.1	scaffold_810	6626
NW_024121890.1	scaffold_811	6527
NW_024121891.1	scaffold_812	6230
NW_024121892.1	scaffold_813	6072
NW_024121893.1	scaffold_814	5798
NW_024121894.1	scaffold_815	5716
NW_024121895.1	scaffold_816	5701
NW_024121896.1	scaffold_817	5582
NW_024121897.1	scaffold_818	5421
NW_024121898.1	scaffold_819	5293
NW_024121900.1	scaffold_820	5182
NW_024121901.1	scaffold_821	5150
NW_024121902.1	scaffold_822	4958
NW_024121903.1	scaffold_823	4796
NW_024121904.1	scaffold_824	4684
NW_024121905.1	scaffold_825	4664
NW_024121906.1	scaffold_826	4577
NW_024121907.1	scaffold_827	4499
NW_024121908.1	scaffold_828	4493
NW_024121909.1	scaffold_829	4486
NW_024121911.1	scaffold_830	4399
NW_024121912.1	scaffold_831	4292
NW_024121913.1	scaffold_832	4242
NW_024121914.1	scaffold_833	4147
NW_024121915.1	scaffold_834	3972
NW_024121916.1	scaffold_835	3464
NW_024121917.1	scaffold_836	3307
NW_024121918.1	scaffold_837	3180
NW_024121919.1	scaffold_838	3152
NW_024121920.1	scaffold_839	2940
NW_024121922.1	scaffold_840	2862
NW_024121923.1	scaffold_841	2832
NW_024121924.1	scaffold_842	2802
NW_024121925.1	scaffold_843	2731
NW_024121926.1	scaffold_844	2652
NW_024121927.1	scaffold_845	2643
NW_024121928.1	scaffold_846	2586
NW_024121929.1	scaffold_847	2499
NW_024121930.1	scaffold_848	2490
NW_024121931.1	scaffold_849	2433
NW_024121933.1	scaffold_850	2423
NW_024121934.1	scaffold_851	2231
NW_024121935.1	scaffold_852	2189
NW_024121936.1	scaffold_853	2160
NW_024121937.1	scaffold_854	2118
NW_024121938.1	scaffold_855	2104
NW_024121939.1	scaffold_856	2098
NW_024121940.1	scaffold_857	2076
NW_024121941.1	scaffold_858	1973
NW_024121942.1	scaffold_859	1955
NW_024121944.1	scaffold_860	1906
NW_024121945.1	scaffold_861	1900
NW_024121946.1	scaffold_862	1894
NW_024121947.1	scaffold_863	1880
NW_024121948.1	scaffold_864	1839
NW_024121949.1	scaffold_865	1780
NW_024121950.1	scaffold_866	1767
NW_024121951.1	scaffold_867	1738
NW_024121952.1	scaffold_868	1734
NW_024121953.1	scaffold_869	1729
NW_024121955.1	scaffold_870	1696
NW_024121956.1	scaffold_871	1620
NW_024121957.1	scaffold_872	1618
NW_024121958.1	scaffold_873	1606
NW_024121959.1	scaffold_874	1558
NW_024121960.1	scaffold_875	1540
NW_024121961.1	scaffold_876	1530
NW_024121962.1	scaffold_877	1522
NW_024121963.1	scaffold_878	1479
NW_024121964.1	scaffold_879	1476
NW_024121966.1	scaffold_880	1463
NW_024121967.1	scaffold_881	1462
NW_024121968.1	scaffold_882	1433
NW_024121969.1	scaffold_883	1385
NW_024121970.1	scaffold_884	1371
NW_024121971.1	scaffold_885	1367
NW_024121972.1	scaffold_886	1347
NW_024121973.1	scaffold_887	1301
NW_024121974.1	scaffold_888	1287
NW_024121975.1	scaffold_889	1276
NW_024121977.1	scaffold_890	1247
NW_024121978.1	scaffold_891	1235
NW_024121979.1	scaffold_892	1229
NW_024121980.1	scaffold_893	1229
NW_024121981.1	scaffold_894	1221
NW_024121982.1	scaffold_895	1184
NW_024121983.1	scaffold_896	1182
NW_024121984.1	scaffold_897	1180
NW_024121985.1	scaffold_898	1174
NW_024121986.1	scaffold_899	1127
NW_024121989.1	scaffold_900	1124
NW_024121990.1	scaffold_901	1113
NW_024121991.1	scaffold_902	1111
NW_024121992.1	scaffold_903	1098
NW_024121993.1	scaffold_904	1097
NW_024121994.1	scaffold_905	1087
NW_024121995.1	scaffold_906	1034
NW_024121996.1	scaffold_907	1027
NW_024121997.1	scaffold_908	1018
NW_024121998.1	scaffold_909	1013
NW_024122000.1	scaffold_910	1007
